# Clonal transcriptomics identifies mechanisms of chemoresistance and empowers rational design of combination therapies

**DOI:** 10.1101/2021.12.09.471927

**Authors:** Sophia A Wild, Ian G Cannell, Katarzyna Kania, Ashley Nicholls, Dario Bressan, CRUK IMAXT Grand Challenge Team, Gregory J Hannon, Kirsty Sawicka

## Abstract

Tumor heterogeneity is thought to be a major barrier to successful cancer treatment due to the presence of drug resistant clonal lineages. However, identifying the characteristics of such lineages that underpin resistance to therapy has remained challenging. Here we utilize clonal transcriptomics with WILD-seq; **W**holistic **I**nterrogation of **L**ineage **D**ynamics by **seq**uencing, in mouse models of triple-negative breast cancer (TNBC) to understand response and resistance to therapy, including BET bromodomain inhibition and taxane-based chemotherapy. This analysis revealed oxidative stress protection by NRF2 as a major mechanism of taxane resistance and led to the discovery that our tumor models are collaterally sensitive to asparagine deprivation therapy using the clinical stage drug L-asparaginase after frontline treatment with docetaxel. In summary, clonal transcriptomics with WILD-seq identifies mechanisms of resistance to chemotherapy that are also operative in patients and pin points asparagine bioavailability as a druggable vulnerability of taxane resistant lineages.
