## Supplementary Table 1 for "Clonal transcriptomics identifies mechanisms of chemoresistance and empowers rational design of combination therapies"

### Sheet: Sheet1
Experiment ID	WILD-seq Cell Line	Mouse Strain	Sample ID	Treatment
A	4T1	BALB/c	JV1	Vehicle
A	4T1	BALB/c	JV2	Vehicle
A	4T1	BALB/c	JV3	Vehicle
A	4T1	BALB/c	J1	JQ1
A	4T1	BALB/c	J2	JQ1
A	4T1	BALB/c	J3	JQ1
B	4T1	BALB/c	JV4	Vehicle
B	4T1	BALB/c	JV5	Vehicle
B	4T1	BALB/c	JV6	Vehicle
B	4T1	BALB/c	J4	JQ1
B	4T1	BALB/c	J5	JQ1
B	4T1	BALB/c	J6	JQ1
C	4T1	BALB/c	DV1	Vehicle
C	4T1	BALB/c	DV2	Vehicle
C	4T1	BALB/c	DV3	Vehicle
C	4T1	BALB/c	D1	Docetaxel
C	4T1	BALB/c	D2	Docetaxel
C	4T1	BALB/c	D3	Docetaxel
D	4T1	BALB/c	DV4	Vehicle
D	4T1	BALB/c	DV5	Vehicle
D	4T1	BALB/c	DV6	Vehicle
D	4T1	BALB/c	D4	Docetaxel
D	4T1	BALB/c	D5	Docetaxel
D	4T1	BALB/c	D6	Docetaxel
E	D2A1	BALB/c	DV1	Vehicle
E	D2A1	BALB/c	DV2	Vehicle
E	D2A1	BALB/c	DV3	Vehicle
E	D2A1	BALB/c	D1	Docetaxel
E	D2A1	BALB/c	D2	Docetaxel
E	D2A1	BALB/c	D3	Docetaxel
F	4T1	NSG	NSG1	N/A
F	4T1	NSG	NSG2	N/A
F	4T1	NSG	NSG3	N/A
G	4T1	NSG	NSG4	N/A
G	4T1	NSG	NSG5	N/A
G	4T1	NSG	NSG6	N/A
H	4T1	in vitro cultured cells	invitro	N/A
I	D2A1	BALB/c	DV1	Vehicle
I	D2A1	BALB/c	DV2	Vehicle
I	D2A1	BALB/c	DV3	Vehicle
I	D2A1	BALB/c	D1	Docetaxel
I	D2A1	BALB/c	D2	Docetaxel
I	D2A1	BALB/c	D3	Docetaxel
I	D2A1	BALB/c	DA1	Docetaxel + L-Asparaginase
I	D2A1	BALB/c	DA2	Docetaxel + L-Asparaginase
I	D2A1	BALB/c	DA3	Docetaxel + L-Asparaginase
