## Supplementary Table 3 for "Clonal transcriptomics identifies mechanisms of chemoresistance and empowers rational design of combination therapies"

### Sheet: cell_numbers_D2A1
clone	Expt E - Vehicle			Expt E - Docetaxel			Expt H - in vitro cultured cells	Expt E - Vehicle			Expt E - Docetaxel			Expt H - in vitro cultured cells
	DV1	DV2	DV3	D1	D2	D3	invitro	fraction.DV1	fraction.DV2	fraction.DV3	fraction.D1	fraction.D2	fraction.D3	fraction.invitro
6	0	1	22	0	2	0	3	0	0.00043573	0.00971302	0	0.000968054	0	0.00208478
27	0	0	0	0	1	0	9	0	0	0	0	0.000484027	0	0.00625434
31	0	0	0	0	0	0	1	0	0	0	0	0	0	0.000694927
33	36	169	3	0	44	0	4	0.0130199	0.0736383	0.0013245	0	0.0212972	0	0.00277971
64	5	3	0	0	3	0	3	0.00180832	0.00130719	0	0	0.00145208	0	0.00208478
72	11	0	3	0	0	0	15	0.0039783	0	0.0013245	0	0	0	0.0104239
118	882	401	522	2	11	11	209	0.318987	0.174728	0.230464	0.00134138	0.0053243	0.00513299	0.14524
162	0	0	0	0	0	0	1	0	0	0	0	0	0	0.000694927
184	0	10	0	0	0	0	1	0	0.0043573	0	0	0	0	0.000694927
197	0	0	0	0	0	1	0	0	0	0	0	0	0.000466636	0
208	0	0	0	0	0	0	2	0	0	0	0	0	0	0.00138985
223	0	0	0	0	1	0	2	0	0	0	0	0.000484027	0	0.00138985
258	4	8	2	0	1	2	26	0.00144665	0.00348584	0.000883002	0	0.000484027	0.000933271	0.0180681
301	67	8	1	3	239	45	4	0.0242315	0.00348584	0.000441501	0.00201207	0.115682	0.0209986	0.00277971
311	0	4	0	0	0	0	0	0	0.00174292	0	0	0	0	0
322	0	0	0	0	0	0	1	0	0	0	0	0	0	0.000694927
352	0	0	0	0	0	0	5	0	0	0	0	0	0	0.00347464
379	6	8	7	0	20	26	24	0.00216998	0.00348584	0.00309051	0	0.00968054	0.0121325	0.0166782
395	0	0	12	0	0	0	9	0	0	0.00529801	0	0	0	0.00625434
424	2	0	0	0	0	0	0	0.000723327	0	0	0	0	0	0
447	0	0	0	0	0	0	2	0	0	0	0	0	0	0.00138985
463	0	0	0	0	0	0	2	0	0	0	0	0	0	0.00138985
464	1	0	0	0	0	0	0	0.000361664	0	0	0	0	0	0
500	17	9	6	1	28	11	14	0.00614828	0.00392157	0.00264901	0.000670691	0.0135528	0.00513299	0.00972898
546	69	9	105	2	18	4	30	0.0249548	0.00392157	0.0463576	0.00134138	0.00871249	0.00186654	0.0208478
568	30	13	39	0	1	104	16	0.0108499	0.00566449	0.0172185	0	0.000484027	0.0485301	0.0111188
639	0	3	1	1	0	0	2	0	0.00130719	0.000441501	0.000670691	0	0	0.00138985
654	0	0	0	0	0	0	6	0	0	0	0	0	0	0.00416956
664	0	0	0	0	0	0	1	0	0	0	0	0	0	0.000694927
669	2	5	0	27	11	60	2	0.000723327	0.00217865	0	0.0181087	0.0053243	0.0279981	0.00138985
692	1	0	0	0	9	1	1	0.000361664	0	0	0	0.00435624	0.000466636	0.000694927
737	33	23	9	8	12	23	7	0.0119349	0.0100218	0.00397351	0.00536553	0.00580833	0.0107326	0.00486449
751	0	10	3	52	116	38	32	0	0.0043573	0.0013245	0.0348759	0.0561471	0.0177322	0.0222377
806	0	0	0	0	0	0	1	0	0	0	0	0	0	0.000694927
824	0	0	0	0	0	0	3	0	0	0	0	0	0	0.00208478
850	0	2	1	0	2	4	1	0	0.00087146	0.000441501	0	0.000968054	0.00186654	0.000694927
861	9	23	14	19	109	17	21	0.00325497	0.0100218	0.00618102	0.0127431	0.052759	0.0079328	0.0145935
885	0	0	0	0	0	0	1	0	0	0	0	0	0	0.000694927
900	0	0	0	0	0	0	1	0	0	0	0	0	0	0.000694927
917	1	6	3	0	6	2	1	0.000361664	0.00261438	0.0013245	0	0.00290416	0.000933271	0.000694927
966	24	13	58	0	3	3	33	0.00867993	0.00566449	0.0256071	0	0.00145208	0.00139991	0.0229326
986	4	1	0	0	0	0	20	0.00144665	0.00043573	0	0	0	0	0.0138985
1028	43	4	406	1	7	18	4	0.0155515	0.00174292	0.179249	0.000670691	0.00338819	0.00839944	0.00277971
1072	103	136	53	2	0	2	18	0.0372514	0.0592593	0.0233996	0.00134138	0	0.000933271	0.0125087
1105	0	1	0	0	0	0	1	0	0.00043573	0	0	0	0	0.000694927
1111	0	1	0	0	0	0	2	0	0.00043573	0	0	0	0	0.00138985
1136	0	1	1	0	0	0	1	0	0.00043573	0.000441501	0	0	0	0.000694927
1170	13	0	1	0	0	0	0	0.00470163	0	0.000441501	0	0	0	0
1197	4	12	2	14	82	93	5	0.00144665	0.00522876	0.000883002	0.00938967	0.0396902	0.0433971	0.00347464
1240	9	9	2	132	242	469	98	0.00325497	0.00392157	0.000883002	0.0885312	0.117135	0.218852	0.0681028
1286	57	8	28	15	16	5	8	0.0206148	0.00348584	0.012362	0.0100604	0.00774443	0.00233318	0.00555942
1300	0	0	1	0	0	0	2	0	0	0.000441501	0	0	0	0.00138985
1357	16	28	3	0	22	0	4	0.00578662	0.0122004	0.0013245	0	0.0106486	0	0.00277971
1368	94	21	7	0	265	1	0	0.0339964	0.00915033	0.00309051	0	0.128267	0.000466636	0
1388	0	16	0	0	0	0	3	0	0.00697168	0	0	0	0	0.00208478
1439	41	11	94	1	135	33	6	0.0148282	0.00479303	0.0415011	0.000670691	0.0653437	0.015399	0.00416956
1483	10	27	53	0	1	0	10	0.00361664	0.0117647	0.0233996	0	0.000484027	0	0.00694927
1491	0	0	0	0	1	0	1	0	0	0	0	0.000484027	0	0.000694927
1518	0	2	0	0	0	0	0	0	0.00087146	0	0	0	0	0
1544	1	12	0	0	3	0	3	0.000361664	0.00522876	0	0	0.00145208	0	0.00208478
1567	9	0	0	0	0	0	0	0.00325497	0	0	0	0	0	0
1574	0	0	1	0	0	0	0	0	0	0.000441501	0	0	0	0
1595	0	0	0	0	0	0	8	0	0	0	0	0	0	0.00555942
1614	0	0	0	0	0	1	1	0	0	0	0	0	0.000466636	0.000694927
1625	0	0	0	0	0	0	2	0	0	0	0	0	0	0.00138985
1643	1	0	2	0	0	1	1	0.000361664	0	0.000883002	0	0	0.000466636	0.000694927
1660	0	0	0	0	0	0	1	0	0	0	0	0	0	0.000694927
1670	1	7	1	0	0	0	22	0.000361664	0.00305011	0.000441501	0	0	0	0.0152884
1708	0	0	0	0	0	0	6	0	0	0	0	0	0	0.00416956
1713	0	0	0	0	0	0	1	0	0	0	0	0	0	0.000694927
1744	5	1	7	0	1	0	5	0.00180832	0.00043573	0.00309051	0	0.000484027	0	0.00347464
1762	0	1	0	0	0	0	0	0	0.00043573	0	0	0	0	0
1768	0	0	0	0	0	0	1	0	0	0	0	0	0	0.000694927
1775	0	14	4	1	0	0	0	0	0.00610022	0.001766	0.000670691	0	0	0
1777	0	0	0	0	0	0	2	0	0	0	0	0	0	0.00138985
1803	7	0	5	0	1	0	2	0.00253165	0	0.00220751	0	0.000484027	0	0.00138985
1836	2	1	0	0	3	2	0	0.000723327	0.00043573	0	0	0.00145208	0.000933271	0
1858	46	18	39	3	15	10	9	0.0166365	0.00784314	0.0172185	0.00201207	0.00726041	0.00466636	0.00625434
1863	0	0	0	0	1	0	0	0	0	0	0	0.000484027	0	0
1879	0	0	0	0	0	0	2	0	0	0	0	0	0	0.00138985
1908	5	6	7	4	9	6	60	0.00180832	0.00261438	0.00309051	0.00268276	0.00435624	0.00279981	0.0416956
1928	0	0	0	0	0	0	1	0	0	0	0	0	0	0.000694927
1947	3	10	2	0	10	1	7	0.00108499	0.0043573	0.000883002	0	0.00484027	0.000466636	0.00486449
1952	0	0	0	2	0	0	0	0	0	0	0.00134138	0	0	0
1958	0	0	0	0	0	0	1	0	0	0	0	0	0	0.000694927
1983	18	21	2	5	11	1	220	0.00650995	0.00915033	0.000883002	0.00335345	0.0053243	0.000466636	0.152884
2047	0	1	0	0	1	0	0	0	0.00043573	0	0	0.000484027	0	0
2074	0	0	1	0	0	0	5	0	0	0.000441501	0	0	0	0.00347464
2087	0	0	0	0	2	0	3	0	0	0	0	0.000968054	0	0.00208478
2114	0	0	0	0	0	0	2	0	0	0	0	0	0	0.00138985
2133	2	0	0	0	0	0	4	0.000723327	0	0	0	0	0	0.00277971
2156	79	22	13	8	40	13	11	0.0285714	0.00958606	0.00573951	0.00536553	0.0193611	0.00606626	0.0076442
2183	0	0	0	0	0	0	3	0	0	0	0	0	0	0.00208478
2233	0	1	1	0	6	0	17	0	0.00043573	0.000441501	0	0.00290416	0	0.0118138
2268	0	0	0	0	0	0	2	0	0	0	0	0	0	0.00138985
2277	0	0	0	0	0	0	5	0	0	0	0	0	0	0.00347464
2323	532	845	281	1143	357	990	86	0.192405	0.368192	0.124062	0.7666	0.172798	0.461969	0.0597637
2384	6	6	0	0	3	5	55	0.00216998	0.00261438	0	0	0.00145208	0.00233318	0.038221
2398	0	0	0	0	0	0	2	0	0	0	0	0	0	0.00138985
2415	6	1	7	0	0	0	1	0.00216998	0.00043573	0.00309051	0	0	0	0.000694927
2425	1	0	0	0	2	1	0	0.000361664	0	0	0	0.000968054	0.000466636	0
2448	162	48	118	17	73	61	11	0.0585895	0.020915	0.0520971	0.0114017	0.035334	0.0284648	0.0076442
2485	0	0	1	0	2	4	2	0	0	0.000441501	0	0.000968054	0.00186654	0.00138985
2503	1	0	0	0	0	0	2	0.000361664	0	0	0	0	0	0.00138985
2521	0	0	1	0	0	0	2	0	0	0.000441501	0	0	0	0.00138985
2534	0	0	1	0	1	0	1	0	0	0.000441501	0	0.000484027	0	0.000694927
2535	0	0	0	0	0	0	1	0	0	0	0	0	0	0.000694927
2542	0	0	0	0	0	0	3	0	0	0	0	0	0	0.00208478
2552	0	0	0	0	0	0	1	0	0	0	0	0	0	0.000694927
2572	0	0	0	0	0	0	1	0	0	0	0	0	0	0.000694927
2580	0	0	16	0	0	0	0	0	0	0.00706402	0	0	0	0
2602	0	7	0	0	3	2	4	0	0.00305011	0	0	0.00145208	0.000933271	0.00277971
2615	0	0	0	0	1	0	1	0	0	0	0	0.000484027	0	0.000694927
2618	0	0	1	0	0	0	4	0	0	0.000441501	0	0	0	0.00277971
2624	0	1	0	0	0	0	12	0	0.00043573	0	0	0	0	0.00833912
2648	0	0	1	0	1	0	1	0	0	0.000441501	0	0.000484027	0	0.000694927
2670	5	4	2	10	44	9	3	0.00180832	0.00174292	0.000883002	0.00670691	0.0212972	0.00419972	0.00208478
2724	0	0	0	0	0	0	1	0	0	0	0	0	0	0.000694927
2727	1	0	0	0	0	0	0	0.000361664	0	0	0	0	0	0
2730	0	0	0	0	0	0	1	0	0	0	0	0	0	0.000694927
2734	0	0	0	0	1	0	8	0	0	0	0	0.000484027	0	0.00555942
2752	0	0	1	0	0	0	6	0	0	0.000441501	0	0	0	0.00416956
2812	0	0	0	0	0	0	1	0	0	0	0	0	0	0.000694927
2816	0	1	5	0	2	0	2	0	0.00043573	0.00220751	0	0.000968054	0	0.00138985
2829	1	0	0	0	0	0	1	0.000361664	0	0	0	0	0	0.000694927
2842	0	0	0	0	0	0	2	0	0	0	0	0	0	0.00138985
2856	0	0	0	0	0	0	1	0	0	0	0	0	0	0.000694927
2861	0	0	0	0	1	0	0	0	0	0	0	0.000484027	0	0
2874	196	225	204	9	30	12	19	0.0708861	0.0980392	0.0900662	0.00603622	0.0145208	0.00559963	0.0132036
2914	8	0	5	0	2	1	5	0.00289331	0	0.00220751	0	0.000968054	0.000466636	0.00347464
2926	0	0	0	1	1	0	5	0	0	0	0.000670691	0.000484027	0	0.00347464
2948	1	0	0	0	0	0	1	0.000361664	0	0	0	0	0	0.000694927
2961	0	9	1	0	7	0	36	0	0.00392157	0.000441501	0	0.00338819	0	0.0250174
2991	40	19	16	8	12	44	23	0.0144665	0.00827887	0.00706402	0.00536553	0.00580833	0.020532	0.0159833
3053	8	0	0	0	0	4	2	0.00289331	0	0	0	0	0.00186654	0.00138985
3089	0	0	0	0	3	0	0	0	0	0	0	0.00145208	0	0
3101	0	0	0	0	1	0	4	0	0	0	0	0.000484027	0	0.00277971
3123	0	0	0	0	4	2	1	0	0	0	0	0.00193611	0.000933271	0.000694927
3181	21	8	57	0	4	0	38	0.00759494	0.00348584	0.0251656	0	0.00193611	0	0.0264072
3191	3	0	0	0	0	0	3	0.00108499	0	0	0	0	0	0.00208478
