## Supplementary Table 12 for "Clonal transcriptomics identifies mechanisms of chemoresistance and empowers rational design of combination therapies"

### Sheet: common_resistance_genes
MGI.symbol	HGNC.symbol
Ank	ANKH
Areg	AREG
Atg4d	ATG4D
Atp5c1	ATP5F1C
Ccdc88a	CCDC88A
Cdkn1a	CDKN1A
Creg1	CREG1
Cryz	CRYZ
Ebp	EBP
Eif3e	EIF3E
Enah	ENAH
Esd	ESD
Fbln2	FBLN2
Fkbp7	FKBP7
Frrs1	FRRS1
Gchfr	GCHFR
Gstm2	GSTM1
H1f0	H1-0
Hmox1	HMOX1
Igfbp4	IGFBP4
Irx1	IRX1
Kif21a	KIF21A
Ldlr	LDLR
Map4k4	MAP4K4
Mgst1	MGST1
Mgst2	MGST2
Ndrg1	NDRG1
Ndufb11	NDUFB11
Npc2	NPC2
Pcolce	PCOLCE
Plekho1	PLEKHO1
Psmc3	PSMC3
Rcor1	RCOR1
Rnf217	RNF217
Rpl12	RPL12
Rpl19	RPL19
Rpl27	RPL27
Rpl35	RPL35
Rpl38	RPL38
Rpl39	RPL39
Rpl8	RPL8
Rsbn1	RSBN1
Scand1	SCAND1
Susd6	SUSD6
Tiparp	TIPARP
Tnfrsf9	TNFRSF9
Vim	VIM
