## Supplementary Table 13 for "Clonal transcriptomics identifies mechanisms of chemoresistance and empowers rational design of combination therapies"

### Sheet: clone_numbers_D2A1_DTX_Asp_expt
clone	Expt I - Vehicle			Expt I - Docetaxel			Expt I - Docetaxel + L-Asparaginase			Expt I - Vehicle			Expt I - Docetaxel			Expt I - Docetaxel + L-Asparaginase
	DV1	DV2	DV3	D1	D2	D3	DA1	DA2	DA3	fraction.DV1	fraction.DV2	fraction.DV3	fraction.D1	fraction.D2	fraction.D3	fraction.DA1	fraction.DA2	fraction.DA3
118	795	348	1693	68	178	69	187	1535	331	0.335443	0.25254	0.535421	0.0275527	0.077425	0.030504	0.0653618	0.385582	0.087543
2323	385	272	217	506	529	634	557	812	547	0.162447	0.197388	0.0686275	0.205024	0.2301	0.280283	0.194687	0.203969	0.144671
1240	24	28	59	568	572	544	979	262	241	0.0101266	0.0203193	0.0186591	0.230146	0.248804	0.240495	0.342188	0.0658126	0.0637398
2156	22	9	11	133	127	56	12	506	895	0.0092827	0.0065312	0.00347881	0.0538898	0.0552414	0.0247569	0.00419434	0.127104	0.23671
1908	35	45	95	145	14	58	6	29	87	0.0147679	0.032656	0.0300443	0.058752	0.0060896	0.025641	0.00209717	0.0072846	0.0230098
2874	49	19	102	82	50	50	47	36	69	0.0206751	0.0137881	0.0322581	0.0332253	0.0217486	0.0221043	0.0164278	0.00904295	0.0182491
1983	11	40	53	30	23	24	19	16	341	0.00464135	0.0290276	0.0167615	0.0121556	0.0100043	0.0106101	0.00664103	0.00401909	0.0901878
669	4	85	4	84	77	7	81	44	34	0.00168776	0.0616836	0.00126502	0.0340357	0.0334928	0.00309461	0.0283118	0.0110525	0.00899233
751	6	7	3	116	180	48	24	27	34	0.00253165	0.00507983	0.000948767	0.0470016	0.0782949	0.0212202	0.00838868	0.00678222	0.00899233
1197	55	11	16	68	82	100	15	33	82	0.0232068	0.00798258	0.00506009	0.0275527	0.0356677	0.0442087	0.00524292	0.00828937	0.0216874
1858	86	22	56	39	34	32	21	35	176	0.0362869	0.0159652	0.0177103	0.0158023	0.014789	0.0141468	0.00734009	0.00879176	0.0465485
1368	172	9	0	0	1	34	152	17	72	0.0725738	0.0065312	0	0	0.000434972	0.0150309	0.0531283	0.00427028	0.0190426
379	4	39	27	38	60	53	156	21	18	0.00168776	0.0283019	0.0085389	0.0153971	0.0260983	0.0234306	0.0545264	0.00527506	0.00476065
2991	17	13	4	67	37	72	56	59	40	0.007173	0.00943396	0.00126502	0.0271475	0.016094	0.0318302	0.0195736	0.0148204	0.0105792
546	18	23	72	7	20	68	8	82	32	0.00759494	0.0166909	0.0227704	0.0028363	0.00869943	0.0300619	0.00279623	0.0205978	0.00846337
568	10	11	0	15	49	45	140	23	18	0.00421941	0.00798258	0	0.0060778	0.0213136	0.0198939	0.0489339	0.00577744	0.00476065
1483	40	24	75	12	9	3	1	25	145	0.0168776	0.0174165	0.0237192	0.00486224	0.00391475	0.00132626	0.000349528	0.00627983	0.0383496
64	38	60	43	16	11	18	27	10	13	0.0160338	0.0435414	0.013599	0.00648298	0.00478469	0.00795756	0.00943726	0.00251193	0.00343824
737	28	33	27	16	32	23	37	22	17	0.0118143	0.0239478	0.0085389	0.00648298	0.0139191	0.010168	0.0129325	0.00552625	0.00449617
2448	48	0	7	13	1	6	139	22	0	0.0202532	0	0.00221379	0.00526742	0.000434972	0.00265252	0.0485844	0.00552625	0
1286	16	23	67	48	3	15	2	16	19	0.00675105	0.0166909	0.0211891	0.0194489	0.00130492	0.0066313	0.000699056	0.00401909	0.00502513
2670	42	10	18	83	1	1	6	1	32	0.0177215	0.00725689	0.0056926	0.0336305	0.000434972	0.000442087	0.00209717	0.000251193	0.00846337
2961	2	61	21	4	9	26	3	0	9	0.000843882	0.0442671	0.00664137	0.00162075	0.00391475	0.0114943	0.00104858	0	0.00238032
33	23	3	43	0	18	50	17	21	18	0.00970464	0.00217707	0.013599	0	0.00782949	0.0221043	0.00594198	0.00527506	0.00476065
2648	8	33	50	7	9	14	31	8	7	0.00337553	0.0239478	0.0158128	0.0028363	0.00391475	0.00618921	0.0108354	0.00200955	0.00185136
500	20	6	22	33	14	15	8	57	17	0.00843882	0.00435414	0.00695762	0.0133712	0.0060896	0.0066313	0.00279623	0.014318	0.00449617
2534	152	0	0	0	0	0	0	0	0	0.064135	0	0	0	0	0	0	0	0
966	6	25	37	2	31	25	3	1	19	0.00253165	0.0181422	0.0117015	0.000810373	0.0134841	0.0110522	0.00104858	0.000251193	0.00502513
861	12	9	1	4	6	18	8	13	122	0.00506329	0.0065312	0.000316256	0.00162075	0.00260983	0.00795756	0.00279623	0.00326551	0.0322666
1072	11	13	20	7	5	25	5	11	66	0.00464135	0.00943396	0.00632511	0.0028363	0.00217486	0.0110522	0.00174764	0.00276312	0.0174557
1947	7	3	39	16	8	6	9	43	15	0.00295359	0.00217707	0.012334	0.00648298	0.00347977	0.00265252	0.00314575	0.0108013	0.0039672
1775	106	0	3	2	0	0	0	2	0	0.0447257	0	0.000948767	0.000810373	0	0	0	0.000502386	0
3181	20	7	43	2	11	14	0	18	5	0.00843882	0.00507983	0.013599	0.000810373	0.00478469	0.00618921	0	0.00452148	0.0013224
1670	14	3	62	7	3	2	2	5	2	0.00590717	0.00217707	0.0196078	0.0028363	0.00130492	0.000884173	0.000699056	0.00125597	0.000528961
1874	0	0	0	85	0	0	0	0	0	0	0	0	0.0344408	0	0	0	0	0
301	0	0	0	0	1	0	0	54	72	0	0	0	0	0.000434972	0	0	0.0135644	0.0190426
1028	11	0	4	9	41	3	0	1	1	0.00464135	0	0.00126502	0.00364668	0.0178338	0.00132626	0	0.000251193	0.00026448
258	22	8	20	3	7	4	0	4	1	0.0092827	0.00580552	0.00632511	0.00121556	0.0030448	0.00176835	0	0.00100477	0.00026448
2485	0	0	0	0	0	5	3	1	76	0	0	0	0	0	0.00221043	0.00104858	0.000251193	0.0201005
2087	1	8	2	7	4	8	22	0	0	0.000421941	0.00580552	0.000632511	0.0028363	0.00173989	0.00353669	0.00768962	0	0
1744	2	8	7	3	1	3	2	4	30	0.000843882	0.00580552	0.00221379	0.00121556	0.000434972	0.00132626	0.000699056	0.00100477	0.00793441
6	0	1	6	32	0	2	0	0	0	0	0.000725689	0.00189753	0.012966	0	0.000884173	0	0	0
208	0	1	9	0	0	0	0	50	0	0	0.000725689	0.0028463	0	0	0	0	0.0125597	0
2602	0	10	2	8	1	2	2	9	1	0	0.00725689	0.000632511	0.00324149	0.000434972	0.000884173	0.000699056	0.00226074	0.00026448
1357	0	0	0	0	0	20	11	5	6	0	0	0	0	0	0.00884173	0.00384481	0.00125597	0.00158688
2233	3	3	4	6	2	1	15	0	3	0.00126582	0.00217707	0.00126502	0.00243112	0.000869943	0.000442087	0.00524292	0	0.000793441
395	6	4	2	0	0	0	0	0	31	0.00253165	0.00290276	0.000632511	0	0	0	0	0	0.00819889
917	0	3	0	22	0	0	0	2	0	0	0.00217707	0	0.0089141	0	0	0	0.000502386	0
2542	2	1	14	2	1	2	6	0	1	0.000843882	0.000725689	0.00442758	0.000810373	0.000434972	0.000884173	0.00209717	0	0.00026448
2948	0	0	1	0	20	2	0	0	0	0	0	0.000316256	0	0.00869943	0.000884173	0	0	0
1136	4	4	3	0	0	1	2	6	4	0.00168776	0.00290276	0.000948767	0	0	0.000442087	0.000699056	0.00150716	0.00105792
1803	0	2	1	0	0	15	1	0	0	0	0.00145138	0.000316256	0	0	0.0066313	0.000349528	0	0
1388	0	0	26	0	0	0	0	0	0	0	0	0.00822264	0	0	0	0	0	0
1439	8	0	4	2	1	0	1	2	3	0.00337553	0	0.00126502	0.000810373	0.000434972	0	0.000349528	0.000502386	0.000793441
2384	5	1	6	0	0	1	3	0	3	0.0021097	0.000725689	0.00189753	0	0	0.000442087	0.00104858	0	0.000793441
986	2	0	15	0	0	3	0	0	0	0.000843882	0	0.00474383	0	0	0.00132626	0	0	0
2074	1	5	0	3	1	2	0	0	0	0.000421941	0.00362845	0	0.00121556	0.000434972	0.000884173	0	0	0
2615	0	6	0	0	0	4	0	0	0	0	0.00435414	0	0	0	0.00176835	0	0	0
223	1	0	1	3	2	1	2	0	8	0.000421941	0	0.000316256	0.00121556	0.000869943	0.000442087	0.000699056	0	0.00211584
2701	3	0	3	1	0	0	0	0	12	0.00126582	0	0.000948767	0.000405186	0	0	0	0	0.00317376
1449	0	4	0	3	0	0	4	0	0	0	0.00290276	0	0.00121556	0	0	0.00139811	0	0
155	0	1	1	2	3	3	1	0	0	0	0.000725689	0.000316256	0.000810373	0.00130492	0.00132626	0.000349528	0	0
1880	0	0	0	8	2	1	0	0	0	0	0	0	0.00324149	0.000869943	0.000442087	0	0	0
2816	0	0	0	0	2	0	0	12	0	0	0	0	0	0.000869943	0	0	0.00301432	0
2133	1	0	9	0	0	0	0	0	2	0.000421941	0	0.0028463	0	0	0	0	0	0.000528961
2734	0	5	0	0	0	0	0	0	0	0	0.00362845	0	0	0	0	0	0	0
1595	0	1	0	7	0	0	0	0	0	0	0.000725689	0	0.0028363	0	0	0	0	0
72	1	0	2	0	0	0	6	1	0	0.000421941	0	0.000632511	0	0	0	0.00209717	0.000251193	0
639	0	0	0	2	1	1	0	5	0	0	0	0	0.000810373	0.000434972	0.000442087	0	0.00125597	0
1643	0	0	1	1	0	5	0	0	0	0	0	0.000316256	0.000405186	0	0.00221043	0	0	0
1508	0	0	8	0	0	0	0	0	0	0	0	0.00253004	0	0	0	0	0	0
2624	1	1	3	0	0	0	0	1	0	0.000421941	0.000725689	0.000948767	0	0	0	0	0.000251193	0
1300	0	0	0	1	0	3	0	2	0	0	0	0	0.000405186	0	0.00132626	0	0.000502386	0
1836	0	0	0	2	0	0	4	0	0	0	0	0	0.000810373	0	0	0.00139811	0	0
2268	0	0	6	0	0	0	0	1	0	0	0	0.00189753	0	0	0	0	0.000251193	0
824	0	1	0	0	0	1	2	1	0	0	0.000725689	0	0	0	0.000442087	0.000699056	0.000251193	0
1708	0	1	0	0	0	0	2	0	1	0	0.000725689	0	0	0	0	0.000699056	0	0.00026448
2425	0	0	0	1	2	0	1	0	0	0	0	0	0.000405186	0.000869943	0	0.000349528	0	0
184	1	0	2	1	0	0	0	0	0	0.000421941	0	0.000632511	0.000405186	0	0	0	0	0
1187	0	2	0	0	0	0	0	0	0	0	0.00145138	0	0	0	0	0	0	0
882	0	2	0	0	0	0	0	0	0	0	0.00145138	0	0	0	0	0	0	0
1380	0	0	0	0	0	0	4	0	0	0	0	0	0	0	0	0.00139811	0	0
2752	1	0	0	0	1	0	1	0	0	0.000421941	0	0	0	0.000434972	0	0.000349528	0	0
3101	0	0	0	2	0	0	1	0	0	0	0	0	0.000810373	0	0	0.000349528	0	0
2926	0	0	0	1	0	0	2	0	0	0	0	0	0.000405186	0	0	0.000699056	0	0
1863	0	0	0	0	1	0	0	2	0	0	0	0	0	0.000434972	0	0	0.000502386	0
2727	0	0	0	1	0	0	0	2	0	0	0	0	0.000405186	0	0	0	0.000502386	0
1105	0	0	0	0	0	2	0	0	0	0	0	0	0	0	0.000884173	0	0	0
1503	0	0	0	0	0	2	0	0	0	0	0	0	0	0	0.000884173	0	0	0
2404	0	0	0	0	0	2	0	0	0	0	0	0	0	0	0.000884173	0	0	0
2861	1	0	0	0	0	1	0	0	0	0.000421941	0	0	0	0	0.000442087	0	0	0
447	0	0	0	1	0	1	0	0	0	0	0	0	0.000405186	0	0.000442087	0	0	0
311	2	0	0	0	0	0	0	0	0	0.000843882	0	0	0	0	0	0	0	0
463	2	0	0	0	0	0	0	0	0	0.000843882	0	0	0	0	0	0	0	0
1055	0	0	0	2	0	0	0	0	0	0	0	0	0.000810373	0	0	0	0	0
1491	0	0	0	2	0	0	0	0	0	0	0	0	0.000810373	0	0	0	0	0
27	0	0	0	2	0	0	0	0	0	0	0	0	0.000810373	0	0	0	0	0
2978	0	0	0	2	0	0	0	0	0	0	0	0	0.000810373	0	0	0	0	0
654	1	0	0	0	0	0	1	0	0	0.000421941	0	0	0	0	0	0.000349528	0	0
45	0	0	1	0	0	1	0	0	0	0	0	0.000316256	0	0	0.000442087	0	0	0
885	0	0	1	0	0	1	0	0	0	0	0	0.000316256	0	0	0.000442087	0	0	0
2769	0	1	0	0	0	0	0	0	0	0	0.000725689	0	0	0	0	0	0	0
2106	0	0	0	0	0	0	2	0	0	0	0	0	0	0	0	0.000699056	0	0
3123	0	0	0	0	0	0	2	0	0	0	0	0	0	0	0	0.000699056	0	0
3111	0	0	2	0	0	0	0	0	0	0	0	0.000632511	0	0	0	0	0	0
850	0	0	1	0	0	0	0	0	1	0	0	0.000316256	0	0	0	0	0	0.00026448
2205	0	0	1	0	0	0	0	1	0	0	0	0.000316256	0	0	0	0	0.000251193	0
2715	0	0	1	0	0	0	0	1	0	0	0	0.000316256	0	0	0	0	0.000251193	0
15	0	0	0	0	0	1	0	0	0	0	0	0	0	0	0.000442087	0	0	0
1614	0	0	0	0	0	1	0	0	0	0	0	0	0	0	0.000442087	0	0	0
1883	0	0	0	0	0	1	0	0	0	0	0	0	0	0	0.000442087	0	0	0
3077	0	0	0	0	0	1	0	0	0	0	0	0	0	0	0.000442087	0	0	0
322	0	0	0	0	1	0	0	0	0	0	0	0	0	0.000434972	0	0	0	0
1310	1	0	0	0	0	0	0	0	0	0.000421941	0	0	0	0	0	0	0	0
2829	1	0	0	0	0	0	0	0	0	0.000421941	0	0	0	0	0	0	0	0
2183	0	0	0	1	0	0	0	0	0	0	0	0	0.000405186	0	0	0	0	0
2277	0	0	0	1	0	0	0	0	0	0	0	0	0.000405186	0	0	0	0	0
2399	0	0	0	1	0	0	0	0	0	0	0	0	0.000405186	0	0	0	0	0
1762	0	0	1	0	0	0	0	0	0	0	0	0.000316256	0	0	0	0	0	0
1958	0	0	1	0	0	0	0	0	0	0	0	0.000316256	0	0	0	0	0	0
2914	0	0	1	0	0	0	0	0	0	0	0	0.000316256	0	0	0	0	0	0
1525	0	0	0	0	0	0	0	0	1	0	0	0	0	0	0	0	0	0.00026448
2415	0	0	0	0	0	0	0	0	1	0	0	0	0	0	0	0	0	0.00026448
3053	0	0	0	0	0	0	0	1	0	0	0	0	0	0	0	0	0.000251193	0
3191	0	0	0	0	0	0	0	1	0	0	0	0	0	0	0	0	0.000251193	0
